# Absence of a spindle position checkpoint in the fungal pathogen *Cryptococcus neoformans*

**DOI:** 10.64898/2026.08.31.748335

**Authors:** Taylor K. Wang, Julia Matthews, Abigail Strege, Edward W.J. Wallace, Xiaoxue Zhou

## Abstract

To maintain genome stability, it is crucial that cells do not initiate cytokinesis until chromosomes have been properly segregated. In the model budding yeast *Saccharomyces cerevisiae*, a surveillance mechanism called the Spindle Position Checkpoint (SPoC) ensures this coordination by regulating the Mitotic Exit Network (MEN) to couple exit from mitosis and cytokinesis to spindle position. The MEN is conserved in Ascomycota where the orthologous pathway in the fission yeast *Schizosaccharomyces pombe*, the Septation Initiation Network (SIN), regulates cytokinesis in response to defects in spindle elongation. Here, we show that the MEN/SIN pathway is conserved in the basidiomycetous budding yeast and human pathogen, *Cryptococcus neoformans*, and controls cytokinesis. However, spindle position or elongation does not regulate pathway activation or cell cycle progression in *C. neoformans*. In essence, there appears to be no SPoC in this organism to delay cytokinesis upon defects in mitosis. We speculate that while increasing the risk of genome instability, the lack of a SPoC might facilitate *C. neoformans*’s ability to change ploidy in the host.
