## Supplementary material for "Absence of a spindle position checkpoint in the fungal pathogen *Cryptococcus neoformans*": Table S1

### Sheet: Sheet1
C. neoformans strain	Source	Parent strain	Genotype
Cn23 (CM2049)	Huang and Belekar et al., 2022		SH2::CnoCAS9:HYGR
Cn26 (CM2476)	Huang et al., 2025		SH2::CnoCAS9:HYGR, SH1::OsTIR1:t2a:mNG:mIAA7:NEOR, cku80::amdS
Cn35	This study	Cn26	SH2::CnoCAS9:HYGR, SH1::OsTIR1:t2a:mNG:mIAA7:NEOR, cku80::amdS, TEM1-AID*-2xFLAG:NATR
Cn36	This study	Cn26	SH2::CnoCAS9:HYGR, SH1::OsTIR1:t2a:mNG:mIAA7:NEOR, cku80::amdS, TEM1-AID*-2xFLAG:NATR
Cn37	This study	Cn26	SH2::CnoCAS9:HYGR, SH1::OsTIR1:t2a:mNG:mIAA7:NEOR, cku80::amdS, CDC15-AID*-2xFLAG:NATR
Cn39	This study	Cn26	SH2::CnoCAS9:HYGR, SH1::OsTIR1:t2a:mNG:mIAA7:NEOR, cku80::amdS, SID1-AID*-2xFLAG:NATR
Cn41	This study	Cn26	SH2::CnoCAS9:HYGR, SH1::OsTIR1:t2a:mNG:mIAA7:NEOR, cku80::amdS, NUD1-AID*-2xFLAG:NATR
Cn43	This study	Cn26	SH2::CnoCAS9:HYGR, SH1::OsTIR1:t2a:mNG:mIAA7:NEOR, cku80::amdS, DBF2-AID*-2xFLAG::NATR
Cn44	This study	Cn26	SH2::CnoCAS9:HYGR, SH1::OsTIR1:t2a:mNG:mIAA7:NEOR, cku80::amdS, DBF2-AID*-2xFLAG::NATR
Cn45	This study	Cn26	SH2::CnoCAS9:HYGR, SH1::OsTIR1:t2a:mNG:mIAA7:NEOR, cku80::amdS, BFA1-AID*-2xFLAG:NATR
Cn47	This study	Cn26	SH2::CnoCAS9:HYGR, SH1::OsTIR1:t2a:mNG:mIAA7:NEOR, cku80::amdS, MOB1-AID*-2xFLAG:NATR
Cn49	This study	Cn26	SH2::CnoCAS9:HYGR, SH1::OsTIR1:t2a:mNG:mIAA7:NEOR, cku80::amdS, CDC14-AID*-2xFLAG:NATR
Cn53	This study	Cn26	SH2::CnoCAS9:HYGR, SH1::OsTIR1:t2a:mNG:mIAA7:NEOR, cku80::amdS, BUB2-AID*-2xFLAG:NATR
Cn57	This study	Cn26	SH2::CnoCAS9:HYGR, SH1::OsTIR1:t2a:mNG:mIAA7:NEOR, cku80::amdS, DYN1-AID*-2xFLAG:NATR
Cn58	This study	Cn26	SH2::CnoCAS9:HYGR, SH1::OsTIR1:t2a:mNG:mIAA7:NEOR, cku80::amdS, DYN1-AID*-2xFLAG:NATR
Cn72	This study	Cn26	SH2::CnoCAS9:HYGR, SH1::OsTIR1:t2a:mNG:mIAA7:NEOR, cku80::amdS, SRS1-AID*-2xFLAG:NATR
Cn81	This study	Cn23	SH2::CnoCAS9:HYGR, ku80::amdS2 Blaster
Cn84	This study	Cn81	SH2::CnoCAS9:HYGR, ku80::amdS2 Blaster, H4-mScarlet-I-CBP-2xFLAG:NATR
Cn106	This study	Cn84	SH2::CnoCAS9:HYGR, ku80::amdS2 Blaster, H4-mScarlet-I-CBP-2xFLAG:NATR, NUD1-mNG-CBP-2xFLAG:NEOR
Cn107	This study	Cn84	SH2::CnoCAS9:HYGR, ku80::amdS2 Blaster, H4-mScarlet-I-CBP-2xFLAG:NATR, TUB4-mNG-CBP-2xFLAG:NEOR
Cn122	This study	Cn81	SH2::CnoCAS9:HYGR, ku80::amdS2 Blaster, SH1::OsTIR1:amdS2 Blaster
Cn125	This study	Cn84	SH2::CnoCAS9:HYGR, ku80::amdS2 Blaster, H4-mScarlet-I-CBP-2xFLAG:NATR, TEM1-mNG-CBP-2xFLAG:NEOR
Cn127	This study	Cn84	SH2::CnoCAS9:HYGR, ku80::amdS2 Blaster, H4-mScarlet-I-CBP-2xFLAG:NATR, CDC15-mNG-CBP-2xFLAG:NEOR
Cn129	This study	Cn84	SH2::CnoCAS9:HYGR, ku80::amdS2 Blaster, H4-mScarlet-I-CBP-2xFLAG:NATR, MOB1-mNG-CBP-2xFLAG:NEOR
Cn131	This study	Cn84	SH2::CnoCAS9:HYGR, ku80::amdS2 Blaster, H4-mScarlet-I-CBP-2xFLAG:NATR, SID1-mNG-CBP-2xFLAG:NEOR
Cn137	This study	Cn84	SH2::CnoCAS9:HYGR, ku80::amdS2 Blaster, H4-mScarlet-I-CBP-2xFLAG:NATR, DBF2-mNG-CBP-2xFLAG:NEOR
Cn139	This study	Cn84	SH2::CnoCAS9:HYGR, ku80::amdS2 Blaster, H4-mScarlet-I-CBP-2xFLAG:NATR, SRS1-mNG-CBP-2xFLAG:NEOR
Cn181	This study	Cn122	SH2::CnoCAS9:HYGR, ku80::amdS2 Blaster, SH1::OsTIR1:amdS2 Blaster, H4-mNeonGreen-CBP-2xFLAG:NEOR, DNY1-AID*-2xFLAG:NATR
Cn189	This study	Cn81	SH2::CnoCAS9:HYGR, ku80::amdS2 Blaster, H4-mNeonGreen-CBP-2xFLAG:NEOR
Cn272	This study	Cn81	SH2::CnoCAS9:HYGR, ku80::amdS2 Blaster, bub2Δ::amdS2 Blaster
Cn273	This study	Cn81	SH2::CnoCAS9:HYGR, ku80::amdS2 Blaster, bub2Δ::amdS2 Blaster
Cn274	This study	Cn81	SH2::CnoCAS9:HYGR, ku80::amdS2 Blaster, cdc14Δ::amdS2 Blaster
Cn275	This study	Cn81	SH2::CnoCAS9:HYGR, ku80::amdS2 Blaster, cdc14Δ::amdS2 Blaster
Cn278	This study	Cn122	SH2::CnoCAS9:HYGR, ku80::amdS2 Blaster, SH1::OsTIR1:amdS2 Blaster, H4-mScarlet-I-CBP-2xFLAG:amdS2 Blaster
Cn294	This study	Cn189	SH2::CnoCAS9:HYGR, ku80::amdS2 Blaster, H4-mNeonGreen-CBP-2xFLAG:NEOR, bub2Δ::amdS2
Cn323	This study	Cn278	SH2::CnoCAS9:HYGR, ku80::amdS2 Blaster, SH1::OsTIR1:amdS2 Blaster, H4-mScarlet-I-CBP-2xFLAG:amdS2 Blaster, SID1-AID*-2xFLAG:NATR
Cn325	This study	Cn278	SH2::CnoCAS9:HYGR, ku80::amdS2 Blaster, SH1::OsTIR1:amdS2 Blaster, H4-mScarlet-I-CBP-2xFLAG:amdS2 Blaster, TEM1-AID*-2xFLAG:NATR
Cn326	This study	Cn278	SH2::CnoCAS9:HYGR, ku80::amdS2 Blaster, SH1::OsTIR1:amdS2 Blaster, H4-mScarlet-I-CBP-2xFLAG:amdS2 Blaster, TEM1-AID*-2xFLAG:NATR
Cn332	This study	Cn81	SH2::CnoCAS9:HYGR, ku80::amdS2 Blaster, SH3::mScarlet-I-CnTub1:NAT(p3239), NUD1-mNG-CBP-2xFLAG:NEOR
Cn337	This study	Cn278	SH2::CnoCAS9:HYGR, ku80::amdS2 Blaster, SH1::OsTIR1:amdS2 Blaster, H4-mScarlet-I-CBP-2xFLAG:amdS2 Blaster, BFA1-AID*-2xFLAG:NATR
Cn339	This study	Cn278	SH2::CnoCAS9:HYGR, ku80::amdS2 Blaster, SH1::OsTIR1:amdS2 Blaster, H4-mScarlet-I-CBP-2xFLAG:amdS2 Blaster, BUB2-AID*-2xFLAG:NATR
Cn341	This study	Cn278	SH2::CnoCAS9:HYGR, ku80::amdS2 Blaster, SH1::OsTIR1:amdS2 Blaster, H4-mScarlet-I-CBP-2xFLAG:amdS2 Blaster, NUD1-AID*-2xFLAG:NATR
Cn344	This study	Cn278	SH2::CnoCAS9:HYGR, ku80::amdS2 Blaster, SH1::OsTIR1:amdS2 Blaster, H4-mScarlet-I-CBP-2xFLAG:amdS2 Blaster, TEM1-AID*-2xFLAG:NATR, CDC10-mNG-CBP-2xFLAG:NEOR
Cn347	This study	Cn326	SH2::CnoCAS9:HYGR, ku80::amdS2 Blaster, SH1::OsTIR1:amdS2 Blaster, H4-mScarlet-I-CBP-2xFLAG:amdS2 Blaster, CDC10-mNG-CBP-2xFLAG:NEOR
Cn349	This study	Cn122	SH2::CnoCAS9:HYGR, ku80::amdS2 Blaster, SH1::OsTIR1:amdS2 Blaster, SH3::mScarlet-I3-CnTub1:NEOR(p3238), DYN1-AID*-2xFLAG:NATR, H4-mNG-CBP-2xFLAG:amdS2
Cn350	This study	Cn122	SH2::CnoCAS9:HYGR, ku80::amdS2 Blaster, SH1::OsTIR1:amdS2 Blaster, SH3::mScarlet-I3-CnTub1:NEOR(p3238), TEM1-AID*-2xFLAG:NATR, H4-mNG-CBP-2xFLAG:amdS2
Cn364	This study	Cn122	SH2::CnoCAS9:HYGR, ku80::amdS2 Blaster, SH1::OsTIR1:amdS2 Blaster, SH3::mScarlet-I-CnTub1:NEO, H4-mNG-2x-FLAG:amdS2
Cn368	This study	Cn278	SH2::CnoCAS9:HYGR, ku80::amdS2 Blaster, SH1::OsTIR1:amdS2 Blaster, H4-mScarlet-I-CBP-2xFLAG:amdS2 Blaster, DBF2-2xFLAG-AID*:NATR
Cn370	This study	Cn278	SH2::CnoCAS9:HYGR, ku80::amdS2 Blaster, SH1::OsTIR1:amdS2 Blaster, H4-mScarlet-I-CBP-2xFLAG:amdS2 Blaster, MOB1-2xFLAG-AID*:NATR
Cn371	This study	Cn278	SH2::CnoCAS9:HYGR, ku80::amdS2 Blaster, SH1::OsTIR1:amdS2 Blaster, H4-mScarlet-I-CBP-2xFLAG:amdS2 Blaster, SRS1-2xFLAG-AID*:NATR
Cn380	This study	Cn81	SH2::CnoCAS9:HYGR, ku80::amdS2 Blaster, SH3::mScarlet-I-TUB1:NATR, TEM1-mNG-2xFLAG:NEOR
Cn389	This study	Cn278	SH2::CnoCAS9:HYGR, ku80::amdS2 Blaster, SH1::OsTIR1:amdS2 Blaster, H4-mScarlet-I-CBP-2xFLAG:amdS2 Blaster, DYN1-AID*-2xFLAG:NATR, CDC10-mNG-CBP-2xFLAG:NEOR
Cn407	This study	Cn326	SH2::CnoCAS9:HYGR, ku80::amdS2 Blaster, SH1::OsTIR1:amdS2 Blaster, H4-mScarlet-I-CBP-2xFLAG:amdS2 Blaster, TEM1-AID*-2xFLAG:NATR, SH3::TEM1:NEOR
Cn408	This study	Cn326	SH2::CnoCAS9:HYGR, ku80::amdS2 Blaster, SH1::OsTIR1:amdS2 Blaster, H4-mScarlet-I-CBP-2xFLAG:amdS2 Blaster, TEM1-AID*-2xFLAG:NATR, SH3::tem1(T42A):NEOR
Cn409	This study	Cn326	SH2::CnoCAS9:HYGR, ku80::amdS2 Blaster, SH1::OsTIR1:amdS2 Blaster, H4-mScarlet-I-CBP-2xFLAG:amdS2 Blaster, TEM1-AID*-2xFLAG:NATR, SH3::tem1(Q87L):NEOR
Cn435	This study	Cn81	SH2::CnoCAS9:HYGR, ku80::amdS2 Blaster, mad2Δ::NATR, H4-mNeonGreen-CPB-2xFLAG:amdS2 Blaster
