## Supplementary material for "Absence of a spindle position checkpoint in the fungal pathogen *Cryptococcus neoformans*": Table S2

### Sheet: Sheet1
Plasmid name:	Components:	Assembly:	Citation:	Addgene number:
pBHM2404	AmpR, pRS316-linker-mNG-CBP-2xFLAG-TEF1term-NATR	NA	Huang et al., 2025	173441
pBHM2423	AmpR, pRS316-mAID-EST2term-PCnU6-scaffold-6T-NEOR-OsTIR1(F74G)	NA	Huang et al., 2025	NA
pBHM2644	AmpR, pRS316-linker-AID*-2xFLAG-TEF1term-PCnU6-BplI-scaffold-NATR	NA	Huang et al., 2025	229528
pKACP3	AmpR: pPEE37-HISp-GFP-MAD1-HygR	NA	Aktar et al., 2024	NA
pPEE8	AmpR, amdS2 marker	NA	Erpf et al., 2019	128358
pPEE37	AmpR, SH3 cloning vector, carries HYGR	NA	Erpf et al., 2019	128377
pSDMA57	AmpR, SH1 cloning vector, carries NEOR	NA	Arras et al., 2015	67941
p3093	AmpR, pRS316-linker-AID*-2xFLAG-TEF1term-NATR	Cloned from pBHM2644 and pBHM2404 to remove CnU6-BplI-sgRNA and swap NatR	This study
p3160	AmpR, pRS316-linker-mNG-CBP-2xFLAG-TEF1term-NEOR	Cloned from BHM2404 and pSDMA57 to replace NATR with NEOR	This study
p3171	AmpR: SH1 integration-OsTIR1(F74G)-amdS2 Blaster	Cloned from pSDMA57, pBHM2423, and pPEE8 to make SH1 integration plasmid of OsTIR1 with amdS2 marker	This study
p3192	AmpR, linker-mScarlet-I-CBP-2xFLAG-TEF1term-NATR	Cloned from BHM2404 and C. neoformans codon optimized mScarlet-I	This study
p3195	AmpR, linker-mScarlet-I-CBP-2xFLAG-TEF1term-amdS2	Cloned from p3192 and pPEE8 to swap NATR with amdS2 selectable marker	This study
p3238	AmpR, SH3 integration-mScarlet-I-linker-Tub1-NEOR	Cloned from pPEE37, p3192, and C. neformans genomic DNA to make SH3 integration vector for N-terminally mScarlet-I tagged CnTUB1	This study
p3239	AmpR, SH3 integration-mScarlet-I-linker-Tub1-NATR	Cloned from pPEE37, p3192, and C. neformans genomic DNA to make SH3 integration vector for N-terminally mScarlet-I tagged CnTUB1	This study
p3291	AmpR, SH3 integration-Tem1-NEOR	Cloned from p3238 and C. neoformans genomic DNA to make SH3 integration vector for CnTem1	This study
p3292	AmpR, linker-mNG-CBP-2xFLAG-TEF1term-amdS2	Cloned from p3195 and BHM2404 to replace mScarlet-I with mNeonGreen	This study
p3298	AmpR, SH3 integration-Tem1(Q78L)-NEOR	Cloned from p3291 with PCR based mutagenesis to generate GTP-locked CnTem1	This study
p3300	AmpR, SH3 integration-Tem1(T42A)-NEOR	Cloned from p3291 with PCR based mutagenesis to generate GDP-locked CnTem1	This study
