## Supplementary material for "Absence of a spindle position checkpoint in the fungal pathogen *Cryptococcus neoformans*": Table S3

### Sheet: Sheet1
Scaffold sequence (NNNs = gRNA sequence of target)	AATTGGAGCTCCACCGCGGTGGCGGCCGCTCTAGAACTAGTGGATCCCCCTTGCATTAGAACTAAAAACAAAGCATGATTATTACAGTTCATTTATTTTTTAAATTGATCGGCATGCATGCAAAGTATACGTGCAAGGACAATGGTAACCTGCAGGTGTGACCGATAATTATAACCATTTGTTGAGAATGAAGAGGTGAGGAGAAAAACAATGGATGACGGGAAAAAAATAAAAAAACACTGAGACGGCGTGGACCGCCGTCTTATTTGCTTCCGTTATCCGCCAAAGTGGAAATTGCACATACACCGGCAGGGTATACTGTTGNNNNNNNNNNNNNNNNNNNNGTTTTAGAGCTAGAAATAGCAAGTTAAAATAAGGCTAGTCCGTTATCAACTTGAA…
sgRNA#: [target CNAG_#####]	gRNA seqeunce:
1 [CnTem1 CNAG_05513]	AGTCGTTGACATCTCAGACG
2 [CnCdc15 CNAG_06845]	ACGAGGAGGCGTTAGGGAGG
3 [CnMob1 CNAG_05541]	CATACTCTACAGAACAACAC
4 [CnDbf2 CNAG_02194]	ATACACAGAAAATATATACA
5 [CnCdc14 CNAG_00498]	GTAGAGTCTTTGTTTGATCA
7 [CnBub2 CNAG_05406]	TCCTGTTAAATGGGAGCTAG
8 [CnBfa1 CNAG_06325]	GAACGTCTAATATTTGCTCG
9 [CnSid1 CNAG_05274]	TTATGATTATAAAGACAGAG
10 [CnNud1 CNAG_02721]	GCACTTGACTCATTATATTC
11 [CnCdc5 CNAG_01907]	GGCTTTGGGGAAGGTGACTG
12 [CnDyn1 CNAG_05894]	TTGGAGATTTGTGTAGTGTA
15 [CnSH1]	AGCGTGCTTCATTGGCCCTT
16 [CnSH3]	GTGATGTTTCAACATGGCTG
24 [CnH4 CNAG_01648]	ATGTTCGTCCAGGAGATGGG
26 [CnSrs1 CNAG_04939]	AGCGGAGCTAACATAGGGGA
27 [CnKu80 CNAG_03637]	GGTTTGACAAGCCACATCTG
39 [CnCdc10 CNAG_01373]	ACGTTATTAAGACAGAAGGG
52 [CnMad2 CNAG_01638]	CTACTACCGGCGGATTTGGG
